# Inferring punctuated evolution in the learned songs of African sunbirds

**DOI:** 10.1101/828459

**Authors:** Jay P. McEntee, Gleb Zhelezov, Chacha Werema, Nadje Najar, Joshua V. Peñalba, Elia Mulungu, Maneno Mbilinyi, Sylvester Karimi, Lyubov Chumakova, J. Gordon Burleigh, Rauri C.K. Bowie

## Abstract

Signals used in animal communication, especially those that are learned, are thought to be prone to rapid and/or regular evolution. It has been hypothesized that the evolution of song learning in birds has resulted in elevated diversification rates, as learned song may be subject to especially rapid evolution, and song is involved in mate choice. However, we know little about the evolutionary modes of learned song divergence over timescales relevant to speciation. Here we provide evidence that aspects of the territorial songs of Eastern Afromontane sky island sunbirds *Cinnyris* evolve in a punctuated fashion, with periods of stasis, on the order of hundreds of thousands of years or more, broken up by strong evolutionary pulses. Stasis in learned songs is inconsistent with learned traits being subject to constant or frequent change, as would be expected if selection does not constrain song phenotypes, or if novel phenotypes are frequently advantageous. Learned song may instead follow a process resembling peak shifts on adaptive landscapes. While much research has focused on the potential for rapid evolution in bird song, our results suggest that selection can tightly constrain the evolution of learned songs over fairly long timescales. More broadly, these results demonstrate that some aspects of highly variable, plastic traits can exhibit punctuated evolution, with stasis over fairly long time periods.
