## Supplementary material for "Inferring punctuated evolution in the learned songs of African sunbirds": sampling for molecular analyses

### Sheet: sunbird_song_evolution_Appendix
Appendix 2 from McEntee et al. Inferring punctuated evolution in the learned songs of African sunbirds
Sample/Catalog ID	Taxon	Locality	Source	Inclusion in molecular phylogenetic components
NMK16039	Cinnyris mediocris	Aberdares, Kenya	National Museum, Kenya	Population trees
JPM021	Cinnyris moreaui	Ikokoto, Tanzania	Museum of Vertebrate Zoology	Population trees, RAxML trees
JPM022	Cinnyris fuelleborni	Ikokoto, Tanzania	Museum of Vertebrate Zoology	Population trees, RAxML trees
JPM023	Cinnyris fuelleborni	Ikokoto, Tanzania	Museum of Vertebrate Zoology	Population trees, RAxML trees
JPM024	Cinnyris fuelleborni	Ikokoto, Tanzania	Museum of Vertebrate Zoology	Population trees, RAxML trees
JPM025	Cinnyris fuelleborni	Ikokoto, Tanzania	Museum of Vertebrate Zoology	Population trees, RAxML trees
JPM026	Cinnyris fuelleborni	Ikokoto, Tanzania	Museum of Vertebrate Zoology	Population trees, RAxML trees
JPM027	Cinnyris fuelleborni	Ikokoto, Tanzania	Museum of Vertebrate Zoology	Population trees, RAxML trees
JPM028	Cinnyris fuelleborni	Ikokoto, Tanzania	Museum of Vertebrate Zoology	Population trees, RAxML trees
JPM029	Cinnyris fuelleborni	Ikokoto, Tanzania	Museum of Vertebrate Zoology	Population trees, RAxML trees
JPM030	Cinnyris fuelleborni	Ikokoto, Tanzania	Museum of Vertebrate Zoology	Population trees
JPM031	Cinnyris fuelleborni	Ikokoto, Tanzania	Museum of Vertebrate Zoology	Population trees, RAxML trees
JPMB005/2009	Cinnyris fuelleborni	Ikokoto, Tanzania	Museum of Vertebrate Zoology	Population trees, RAxML trees
JPMB013/2009	Cinnyris fuelleborni	Ikokoto, Tanzania	Museum of Vertebrate Zoology	Population trees, RAxML trees
JPMB017/2009	Cinnyris fuelleborni	Ikokoto, Tanzania	Museum of Vertebrate Zoology	Population trees, RAxML trees
JPMB018/2009	Cinnyris fuelleborni	Ikokoto, Tanzania	Museum of Vertebrate Zoology	Population trees, RAxML trees
JPMB019/2009	Cinnyris fuelleborni	Ikokoto, Tanzania	Museum of Vertebrate Zoology	Population trees, RAxML trees
JPM001/2008	Cinnyris moreaui	Image, Tanzania	Museum of Vertebrate Zoology	Population trees
JPM002	Cinnyris moreaui	Image, Tanzania	Museum of Vertebrate Zoology	Population trees, RAxML trees
JPM002/2008	Cinnyris moreaui	Image, Tanzania	Museum of Vertebrate Zoology	Population trees
JPM003	Cinnyris moreaui	Image, Tanzania	Museum of Vertebrate Zoology	Population trees, RAxML trees
JPM003/2008	Cinnyris moreaui	Image, Tanzania	Museum of Vertebrate Zoology	Population trees, RAxML trees
JPM004	Cinnyris moreaui	Image, Tanzania	Museum of Vertebrate Zoology	Population trees, RAxML trees
JPM006/2008	Cinnyris moreaui	Image, Tanzania	Museum of Vertebrate Zoology	Population trees, RAxML trees
JPM007/2008	Cinnyris moreaui	Image, Tanzania	Museum of Vertebrate Zoology	Population trees
JPM009/2008	Cinnyris moreaui	Image, Tanzania	Museum of Vertebrate Zoology	Population trees
JPM010/2008	Cinnyris moreaui	Image, Tanzania	Museum of Vertebrate Zoology	Population trees
JPM011/2008	Cinnyris moreaui	Image, Tanzania	Museum of Vertebrate Zoology	Population trees, RAxML trees
JPM012/2008	Cinnyris moreaui	Image, Tanzania	Museum of Vertebrate Zoology	Population trees, RAxML trees
JPM013/2008	Cinnyris moreaui	Image, Tanzania	Museum of Vertebrate Zoology	Population trees, RAxML trees
JPM014/2008	Cinnyris moreaui	Image, Tanzania	Museum of Vertebrate Zoology	Population trees
JPM016/2008	Cinnyris moreaui	Image, Tanzania	Museum of Vertebrate Zoology	Population trees
JK02_070100	Cinnyris moreaui	Image, Tanzania	Zoological Museum, Copenhagen	Population trees
JK02_080100	Cinnyris moreaui	Image, Tanzania	Zoological Museum, Copenhagen	Population trees
JK06_080100	Cinnyris moreaui	Image, Tanzania	Zoological Museum, Copenhagen	Population trees
JK07_050100	Cinnyris moreaui	Image, Tanzania	Zoological Museum, Copenhagen	Population trees
JK09_060100	Cinnyris moreaui	Image, Tanzania	Zoological Museum, Copenhagen	Population trees
JK09_070100	Cinnyris moreaui	Image, Tanzania	Zoological Museum, Copenhagen	Population trees
JK10_050100	Cinnyris moreaui	Image, Tanzania	Zoological Museum, Copenhagen	Population trees
JK5-160101	Cinnyris moreaui	Mafwemiro, Tanzania	Zoological Museum, Copenhagen	Population trees, RAxML trees
JK2-110101	Cinnyris moreaui	Mafwemiro, Tanzania	Zoological Museum, Copenhagen	Population trees
JK3-110101	Cinnyris moreaui	Mafwemiro, Tanzania	Zoological Museum, Copenhagen	Population trees, RAxML trees
JK4-191200	Cinnyris moreaui	Mafwemiro, Tanzania	Zoological Museum, Copenhagen	Population trees, RAxML trees
JK1-040101	Cinnyris moreaui	Mafwemiro, Tanzania	Zoological Museum, Copenhagen	Population trees, RAxML trees
JK1-271200	Cinnyris moreaui	Mafwemiro, Tanzania	Zoological Museum, Copenhagen	Population trees, RAxML trees
JK4-271200	Cinnyris moreaui	Mafwemiro, Tanzania	Zoological Museum, Copenhagen	Population trees, RAxML trees
JK5-271200	Cinnyris moreaui	Mafwemiro, Tanzania	Zoological Museum, Copenhagen	Population trees
JK6-271200	Cinnyris moreaui	Mafwemiro, Tanzania	Zoological Museum, Copenhagen	Population trees
JK1-010101	Cinnyris moreaui	Mafwemiro, Tanzania	Zoological Museum, Copenhagen	Population trees, RAxML trees
JK2-060101	Cinnyris moreaui	Mafwemiro, Tanzania	Zoological Museum, Copenhagen	Population trees
JK1-110101	Cinnyris moreaui	Mafwemiro, Tanzania	Zoological Museum, Copenhagen	Population trees, RAxML trees
JK9-181200	Cinnyris moreaui	Mafwemiro, Tanzania	Zoological Museum, Copenhagen	Population trees, RAxML trees
JK3-220101	Cinnyris moreaui	Mafwemiro, Tanzania	Zoological Museum, Copenhagen	Population trees, RAxML trees
JK1-220101	Cinnyris moreaui	Mafwemiro, Tanzania	Zoological Museum, Copenhagen	Population trees, RAxML trees
JK2-220101	Cinnyris moreaui	Mafwemiro, Tanzania	Zoological Museum, Copenhagen	Population trees, RAxML trees
JK2-210101	Cinnyris moreaui	Mafwemiro, Tanzania	Zoological Museum, Copenhagen	Population trees, RAxML trees
JK3-210101	Cinnyris moreaui	Mafwemiro, Tanzania	Zoological Museum, Copenhagen	Population trees
JK01_010100	Cinnyris moreaui	Mafwemiro, Tanzania	Zoological Museum, Copenhagen	Population trees
JK01_020101	Cinnyris moreaui	Mafwemiro, Tanzania	Zoological Museum, Copenhagen	Population trees
JK01_110101	Cinnyris moreaui	Mafwemiro, Tanzania	Zoological Museum, Copenhagen	Population trees
JK01_220101	Cinnyris moreaui	Mafwemiro, Tanzania	Zoological Museum, Copenhagen	Population trees
JK02_010101	Cinnyris moreaui	Mafwemiro, Tanzania	Zoological Museum, Copenhagen	Population trees
JK02_060101	Cinnyris moreaui	Mafwemiro, Tanzania	Zoological Museum, Copenhagen	Population trees
JK02_210201	Cinnyris moreaui	Mafwemiro, Tanzania	Zoological Museum, Copenhagen	Population trees
JK02_220101	Cinnyris moreaui	Mafwemiro, Tanzania	Zoological Museum, Copenhagen	Population trees
JK02_271200	Cinnyris moreaui	Mafwemiro, Tanzania	Zoological Museum, Copenhagen	Population trees
JK03_210101	Cinnyris moreaui	Mafwemiro, Tanzania	Zoological Museum, Copenhagen	Population trees
JK03_220101	Cinnyris moreaui	Mafwemiro, Tanzania	Zoological Museum, Copenhagen	Population trees
JK04_271200	Cinnyris moreaui	Mafwemiro, Tanzania	Zoological Museum, Copenhagen	Population trees
JK05_271200	Cinnyris moreaui	Mafwemiro, Tanzania	Zoological Museum, Copenhagen	Population trees
JK06_271200	Cinnyris moreaui	Mafwemiro, Tanzania	Zoological Museum, Copenhagen	Population trees
JK09_181200	Cinnyris moreaui	Mafwemiro, Tanzania	Zoological Museum, Copenhagen	Population trees
JK11_260200	Cinnyris moreaui	Mafwemiro, Tanzania	Zoological Museum, Copenhagen	Population trees
JK12_280300	Cinnyris moreaui	Mafwemiro, Tanzania	Zoological Museum, Copenhagen	Population trees
JK13_230200	Cinnyris moreaui	Mafwemiro, Tanzania	Zoological Museum, Copenhagen	Population trees
JK14_120300	Cinnyris moreaui	Mafwemiro, Tanzania	Zoological Museum, Copenhagen	Population trees
JK15_120300	Cinnyris moreaui	Mafwemiro, Tanzania	Zoological Museum, Copenhagen	Population trees
JK3_270200	Cinnyris moreaui	Mafwemiro, Tanzania	Zoological Museum, Copenhagen	Population trees
JK5_270200	Cinnyris moreaui	Mafwemiro, Tanzania	Zoological Museum, Copenhagen	Population trees
JK6_280300	Cinnyris moreaui	Mafwemiro, Tanzania	Zoological Museum, Copenhagen	Population trees
JK7_130300	Cinnyris moreaui	Mafwemiro, Tanzania	Zoological Museum, Copenhagen	Population trees
JK9_240300	Cinnyris moreaui	Mafwemiro, Tanzania	Zoological Museum, Copenhagen	Population trees
JK01_220801	Cinnyris moreaui	Mafwemiro, Tanzania	Zoological Museum, Copenhagen	Population trees
JK04_201097	Cinnyris usambaricus	Magamba, Tanzania	Zoological Museum, Copenhagen	Population trees, RAxML trees
JK06_201097	Cinnyris usambaricus	Magamba, Tanzania	Zoological Museum, Copenhagen	Population trees
JK01_230600	Cinnyris moreaui	Mamirwa, Tanzania	Zoological Museum, Copenhagen	Population trees, RAxML trees
JK06_170600	Cinnyris moreaui	Mamirwa, Tanzania	Zoological Museum, Copenhagen	Population trees, RAxML trees
JK08_170600	Cinnyris moreaui	Mamirwa, Tanzania	Zoological Museum, Copenhagen	Population trees, RAxML trees
JK09_240600	Cinnyris moreaui	Mamirwa, Tanzania	Zoological Museum, Copenhagen	Population trees, RAxML trees
JK10_160600	Cinnyris moreaui	Mamirwa, Tanzania	Zoological Museum, Copenhagen	Population trees
JK12_130600	Cinnyris moreaui	Mamirwa, Tanzania	Zoological Museum, Copenhagen	Population trees
JK15_130600	Cinnyris moreaui	Mamirwa, Tanzania	Zoological Museum, Copenhagen	Population trees, RAxML trees
JK02_230600	Cinnyris moreaui	Mamirwa, Tanzania	Zoological Museum, Copenhagen	Population trees
JK03_230600	Cinnyris moreaui	Mamirwa, Tanzania	Zoological Museum, Copenhagen	Population trees
JK10_210600	Cinnyris moreaui	Mamirwa, Tanzania	Zoological Museum, Copenhagen	Population trees
JK12_240600	Cinnyris moreaui	Mamirwa, Tanzania	Zoological Museum, Copenhagen	Population trees
ZMUC04399	Cinnyris usambaricus	Mazumbai, Tanzania	Zoological Museum, Copenhagen	Population trees
JPM99/2008	Cinnyris usambaricus	Mazumbai, Tanzania	Museum of Vertebrate Zoology	Population trees
JPM100/2008	Cinnyris usambaricus	Mazumbai, Tanzania	Museum of Vertebrate Zoology	Population trees
JPM101/2008	Cinnyris usambaricus	Mazumbai, Tanzania	Museum of Vertebrate Zoology	Population trees, RAxML trees
JPM102/2008	Cinnyris usambaricus	Mazumbai, Tanzania	Museum of Vertebrate Zoology	Population trees, RAxML trees
JPM121/2008	Cinnyris usambaricus	Mazumbai, Tanzania	Museum of Vertebrate Zoology	Population trees
JPM123/2008	Cinnyris usambaricus	Mazumbai, Tanzania	Museum of Vertebrate Zoology	Population trees, RAxML trees
JPM124/2008	Cinnyris usambaricus	Mazumbai, Tanzania	Museum of Vertebrate Zoology	Population trees, RAxML trees
JPM125/2008	Cinnyris usambaricus	Mazumbai, Tanzania	Museum of Vertebrate Zoology	Population trees
JPM126/2008	Cinnyris usambaricus	Mazumbai, Tanzania	Museum of Vertebrate Zoology	Population trees
JPM127/2008	Cinnyris usambaricus	Mazumbai, Tanzania	Museum of Vertebrate Zoology	Population trees, RAxML tree
JK6-19.04.04	Cinnyris mediocris	Mbulu, Tanzania	Zoological Museum, Copenhagen	Population trees, RAxML tree
JK1-20.04.04	Cinnyris mediocris	Mbulu, Tanzania	Zoological Museum, Copenhagen	Population trees, RAxML tree
JK15-17.04.04	Cinnyris mediocris	Mbulu, Tanzania	Zoological Museum, Copenhagen	Population trees, RAxML tree
JK6-24.04.04	Cinnyris mediocris	Mbulu, Tanzania	Zoological Museum, Copenhagen	Population trees, RAxML tree
JK4-24.04.04	Cinnyris mediocris	Mbulu, Tanzania	Zoological Museum, Copenhagen	Population trees, RAxML tree
JK16-20.04.04	Cinnyris mediocris	Mbulu, Tanzania	Zoological Museum, Copenhagen	Population trees
JK12-23.04.04	Cinnyris mediocris	Mbulu, Tanzania	Zoological Museum, Copenhagen	Population trees, RAxML tree
JK5-16.04.04	Cinnyris mediocris	Mbulu, Tanzania	Zoological Museum, Copenhagen	Population trees
JK5-23.04.04	Cinnyris mediocris	Mbulu, Tanzania	Zoological Museum, Copenhagen	Population trees, RAxML tree
JK9-23.04.04	Cinnyris mediocris	Mbulu, Tanzania	Zoological Museum, Copenhagen	Population trees, RAxML tree
JK1-25.04.04	Cinnyris mediocris	Mbulu, Tanzania	Zoological Museum, Copenhagen	Population trees
JK4-19.04.04	Cinnyris mediocris	Mbulu, Tanzania	Zoological Museum, Copenhagen	Population trees, RAxML tree
JK10-20.04.04	Cinnyris mediocris	Mbulu, Tanzania	Zoological Museum, Copenhagen	Population trees, RAxML tree
JK2-24.04.04	Cinnyris mediocris	Mbulu, Tanzania	Zoological Museum, Copenhagen	Population trees
JK3-22.04.04	Cinnyris mediocris	Mbulu, Tanzania	Zoological Museum, Copenhagen	Population trees
T43048	Cinnyris mediocris	Mt. Kenya, Kenya	Museum of Vertebrate Zoology	Population trees, RAxML trees
T43066	Cinnyris mediocris	Mt. Kenya, Kenya	Museum of Vertebrate Zoology	Population trees, RAxML trees
T43021	Cinnyris mediocris	Mt. Kenya, Kenya	Museum of Vertebrate Zoology	Population trees, RAxML trees
T43055	Cinnyris mediocris	Mt. Kenya, Kenya	Museum of Vertebrate Zoology	Population trees, RAxML trees
T43041	Cinnyris mediocris	Mt. Kenya, Kenya	Museum of Vertebrate Zoology	Population trees, RAxML trees
T43022	Cinnyris mediocris	Mt. Kenya, Kenya	Museum of Vertebrate Zoology	Population trees
T43034	Cinnyris mediocris	Mt. Kenya, Kenya	Museum of Vertebrate Zoology	Population trees, RAxML trees
T43038	Cinnyris mediocris	Mt. Kenya, Kenya	Museum of Vertebrate Zoology	Population trees
T43047	Cinnyris mediocris	Mt. Kenya, Kenya	Museum of Vertebrate Zoology	Population trees
T43049	Cinnyris mediocris	Mt. Kenya, Kenya	Museum of Vertebrate Zoology	Population trees
T43050	Cinnyris mediocris	Mt. Kenya, Kenya	Museum of Vertebrate Zoology	Population trees
T43065	Cinnyris mediocris	Mt. Kenya, Kenya	Museum of Vertebrate Zoology	Population trees, RAxML trees
T43078	Cinnyris mediocris	Mt. Kenya, Kenya	Museum of Vertebrate Zoology	Population trees
T43080	Cinnyris mediocris	Mt. Kenya, Kenya	Museum of Vertebrate Zoology	Population trees
T43038B	Cinnyris mediocris	Mt. Kenya, Kenya	Museum of Vertebrate Zoology	Population trees
JPM17/2008	Cinnyris fuelleborni	Mufindi, Tanzania	Museum of Vertebrate Zoology	Population trees, RAxML trees
JPM20/2008	Cinnyris fuelleborni	Mufindi, Tanzania	Museum of Vertebrate Zoology	Population trees
JPM21/2008	Cinnyris fuelleborni	Mufindi, Tanzania	Museum of Vertebrate Zoology	Population trees, RAxML trees
JPM22/2008	Cinnyris fuelleborni	Mufindi, Tanzania	Museum of Vertebrate Zoology	Population trees, RAxML trees
JPM26/2008	Cinnyris fuelleborni	Mufindi, Tanzania	Museum of Vertebrate Zoology	Population trees, RAxML trees
JPM32/2008	Cinnyris fuelleborni	Mufindi, Tanzania	Museum of Vertebrate Zoology	Population trees, RAxML trees
JPM33/2008	Cinnyris fuelleborni	Mufindi, Tanzania	Museum of Vertebrate Zoology	Population trees, RAxML trees
JPM34/2008	Cinnyris fuelleborni	Mufindi, Tanzania	Museum of Vertebrate Zoology	Population trees
JPM36/2008	Cinnyris fuelleborni	Mufindi, Tanzania	Museum of Vertebrate Zoology	Population trees
JPM37/2008	Cinnyris fuelleborni	Mufindi, Tanzania	Museum of Vertebrate Zoology	Population trees, RAxML trees
JPM38/2008	Cinnyris fuelleborni	Mufindi, Tanzania	Museum of Vertebrate Zoology	Population trees
JPM39/2008	Cinnyris fuelleborni	Mufindi, Tanzania	Museum of Vertebrate Zoology	Population trees
JPM40/2008	Cinnyris fuelleborni	Mufindi, Tanzania	Museum of Vertebrate Zoology	Population trees, RAxML trees
JPM42/2008	Cinnyris fuelleborni	Mufindi, Tanzania	Museum of Vertebrate Zoology	Population trees, RAxML trees
JPM43/2008	Cinnyris fuelleborni	Mufindi, Tanzania	Museum of Vertebrate Zoology	Population trees, RAxML trees
JPM44/2008	Cinnyris fuelleborni	Mufindi, Tanzania	Museum of Vertebrate Zoology	Population trees, RAxML trees
JPM35/2008	Cinnyris fuelleborni	Mufindi, Tanzania	Museum of Vertebrate Zoology	Population trees
JCK4570	Cinnyris fuelleborni	Namuli, Mozambique	Field Museum	Population trees, RAxML trees
JCK4569	Cinnyris fuelleborni	Namuli, Mozambique	Field Museum	Population trees, RAxML trees
JCK4625	Cinnyris fuelleborni	Namuli, Mozambique	Field Museum	Population trees, RAxML trees
JCK4572	Cinnyris fuelleborni	Namuli, Mozambique	Field Museum	Population trees, RAxML trees
JCK4803	Cinnyris fuelleborni	Namuli, Mozambique	Field Museum	Population trees, RAxML trees
JCK4792	Cinnyris fuelleborni	Namuli, Mozambique	Field Museum	Population trees, RAxML trees
AF48719	Cinnyris fuelleborni	Namuli, Mozambique	Percy FitzPatrick Institute	Population trees
mdemelo051201	Cinnyris fuelleborni	Namuli, Mozambique	Percy FitzPatrick Institute	Population trees
mdemelo061201	Cinnyris fuelleborni	Namuli, Mozambique	Percy FitzPatrick Institute	Population trees
mdemeloAA0986	Cinnyris fuelleborni	Namuli, Mozambique	Percy FitzPatrick Institute	Population trees
138653	Cinnyris moreaui	Ndundulu, Tanzania	Zoological Museum, Copenhagen	Population trees
138660	Cinnyris moreaui	Ndundulu, Tanzania	Zoological Museum, Copenhagen	Population trees
138665	Cinnyris moreaui	Ndundulu, Tanzania	Zoological Museum, Copenhagen	Population trees
138666	Cinnyris moreaui	Ndundulu, Tanzania	Zoological Museum, Copenhagen	Population trees, RAxML trees
138669	Cinnyris moreaui	Ndundulu, Tanzania	Zoological Museum, Copenhagen	Population trees
138713	Cinnyris moreaui	Ndundulu, Tanzania	Zoological Museum, Copenhagen	Population trees, RAxML trees
138720	Cinnyris moreaui	Ndundulu, Tanzania	Zoological Museum, Copenhagen	Population trees
138721	Cinnyris moreaui	Ndundulu, Tanzania	Zoological Museum, Copenhagen	Population trees
138722	Cinnyris moreaui	Ndundulu, Tanzania	Zoological Museum, Copenhagen	Population trees
138725	Cinnyris moreaui	Ndundulu, Tanzania	Zoological Museum, Copenhagen	Population trees
138753	Cinnyris moreaui	Ndundulu, Tanzania	Zoological Museum, Copenhagen	Population trees
138788	Cinnyris moreaui	Ndundulu, Tanzania	Zoological Museum, Copenhagen	Population trees
139006	Cinnyris moreaui	Ndundulu, Tanzania	Zoological Museum, Copenhagen	Population trees
139068	Cinnyris moreaui	Ndundulu, Tanzania	Zoological Museum, Copenhagen	Population trees
139079	Cinnyris moreaui	Ndundulu, Tanzania	Zoological Museum, Copenhagen	Population trees
139080	Cinnyris moreaui	Ndundulu, Tanzania	Zoological Museum, Copenhagen	Population trees
139089	Cinnyris moreaui	Ndundulu, Tanzania	Zoological Museum, Copenhagen	Population trees, RAxML trees
139161	Cinnyris moreaui	Ndundulu, Tanzania	Zoological Museum, Copenhagen	Population trees
139169	Cinnyris moreaui	Ndundulu, Tanzania	Zoological Museum, Copenhagen	Population trees
139179	Cinnyris moreaui	Ndundulu, Tanzania	Zoological Museum, Copenhagen	Population trees, RAxML trees
139229	Cinnyris moreaui	Ndundulu, Tanzania	Zoological Museum, Copenhagen	Population trees, RAxML trees
140436	Cinnyris moreaui	Ndundulu, Tanzania	Zoological Museum, Copenhagen	Population trees, RAxML trees
ZMO2925	Cinnyris moreaui	Ndundulu, Tanzania	Zoological Museum, Copenhagen	Population trees
ZMO2951	Cinnyris moreaui	Ndundulu, Tanzania	Zoological Museum, Copenhagen	Population trees
ZMO2958	Cinnyris moreaui	Ndundulu, Tanzania	Zoological Museum, Copenhagen	Population trees, RAxML trees
JPM043	Cinnyris moreaui	Nguru, Tanzania	Museum of Vertebrate Zoology	Population trees, RAxML trees
JPM044	Cinnyris moreaui	Nguru, Tanzania	Museum of Vertebrate Zoology	Population trees, RAxML trees
JPM045	Cinnyris moreaui	Nguru, Tanzania	Museum of Vertebrate Zoology	Population trees
JPM047	Cinnyris moreaui	Nguru, Tanzania	Museum of Vertebrate Zoology	Population trees, RAxML trees
JPM048	Cinnyris moreaui	Nguru, Tanzania	Museum of Vertebrate Zoology	Population trees, RAxML trees
JPM049	Cinnyris moreaui	Nguru, Tanzania	Museum of Vertebrate Zoology	Population trees, RAxML trees
JPM050	Cinnyris moreaui	Nguru, Tanzania	Museum of Vertebrate Zoology	Population trees, RAxML trees
JPM051	Cinnyris moreaui	Nguru, Tanzania	Museum of Vertebrate Zoology	Population trees, RAxML trees
JPM039/2009	Cinnyris moreaui	Nguru, Tanzania	Museum of Vertebrate Zoology	Population trees, RAxML trees
JPM041/2009	Cinnyris moreaui	Nguru, Tanzania	Museum of Vertebrate Zoology	Population trees
JPM044/2009	Cinnyris moreaui	Nguru, Tanzania	Museum of Vertebrate Zoology	Population trees
JK07-031004	Cinnyris moreaui	Nguru, Tanzania	Zoological Museum, Copenhagen	Population trees, RAxML trees
JK06-031004	Cinnyris moreaui	Nguru, Tanzania	Zoological Museum, Copenhagen	Population trees
JK11-091004	Cinnyris moreaui	Nguru, Tanzania	Zoological Museum, Copenhagen	Population trees, RAxML trees
DCM02_250897	Cinnyris moreaui	Nguru, Tanzania	Zoological Museum, Copenhagen	Population trees, RAxML trees
S2389	Cinnyris moreaui	Nguru, Tanzania	Zoological Museum, Copenhagen	Population trees
W40028	Cinnyris fuelleborni	Njesi, Mozambique	Museum of Vertebrate Zoology	Population trees
W40032	Cinnyris fuelleborni	Njesi, Mozambique	Museum of Vertebrate Zoology	Population trees
W40034	Cinnyris fuelleborni	Njesi, Mozambique	Museum of Vertebrate Zoology	Population trees
JPM62	Cinnyris fuelleborni	Njesi, Mozambique	Museum of Vertebrate Zoology	Population trees
JPM65	Cinnyris fuelleborni	Njesi, Mozambique	Museum of Vertebrate Zoology	Population trees
JPM68	Cinnyris fuelleborni	Njesi, Mozambique	Museum of Vertebrate Zoology	Population trees
JPM76	Cinnyris fuelleborni	Njesi, Mozambique	Museum of Vertebrate Zoology	Population trees
JPM79	Cinnyris fuelleborni	Njesi, Mozambique	Museum of Vertebrate Zoology	Population trees
JPM80	Cinnyris fuelleborni	Njesi, Mozambique	Museum of Vertebrate Zoology	Population trees
JPMB001/2011	Cinnyris fuelleborni	Njesi, Mozambique	Museum of Vertebrate Zoology	Population trees, RAxML trees
JPM060	Cinnyris fuelleborni	Rungwe, Tanzania	Museum of Vertebrate Zoology	Population trees, RAxML trees
JPM061	Cinnyris fuelleborni	Rungwe, Tanzania	Museum of Vertebrate Zoology	Population trees, RAxML trees
JPM062	Cinnyris fuelleborni	Rungwe, Tanzania	Museum of Vertebrate Zoology	Population trees, RAxML trees
JPM063	Cinnyris fuelleborni	Rungwe, Tanzania	Museum of Vertebrate Zoology	Population trees, RAxML trees
JPM064	Cinnyris fuelleborni	Rungwe, Tanzania	Museum of Vertebrate Zoology	Population trees, RAxML trees
JPM065	Cinnyris fuelleborni	Rungwe, Tanzania	Museum of Vertebrate Zoology	Population trees, RAxML trees
JPM066	Cinnyris fuelleborni	Rungwe, Tanzania	Museum of Vertebrate Zoology	Population trees, RAxML trees
JPM067	Cinnyris fuelleborni	Rungwe, Tanzania	Museum of Vertebrate Zoology	Population trees, RAxML trees
JPM068	Cinnyris fuelleborni	Rungwe, Tanzania	Museum of Vertebrate Zoology	Population trees, RAxML trees
JPM9	Cinnyris fuelleborni	Rungwe, Tanzania	Museum of Vertebrate Zoology	Population trees, RAxML trees
JPM015	Cinnyris fuelleborni	Rungwe, Tanzania	Museum of Vertebrate Zoology	Population trees, RAxML trees
JPM50-2008	Cinnyris fuelleborni	Rungwe, Tanzania	Museum of Vertebrate Zoology	Population trees
JPM8	Cinnyris fuelleborni	Rungwe, Tanzania	Museum of Vertebrate Zoology	Population trees, RAxML trees
JK01_030402	Cinnyris fuelleborni	Rungwe, Tanzania	Zoological Museum, Copenhagen	Population trees, RAxML trees
JK01_270302	Cinnyris fuelleborni	Rungwe, Tanzania	Zoological Museum, Copenhagen	Population trees
JK03_200402	Cinnyris fuelleborni	Rungwe, Tanzania	Zoological Museum, Copenhagen	Population trees, RAxML trees
JK04_100401	Cinnyris fuelleborni	Rungwe, Tanzania	Zoological Museum, Copenhagen	Population trees
JK04_310302	Cinnyris fuelleborni	Rungwe, Tanzania	Zoological Museum, Copenhagen	Population trees
JK05_290302	Cinnyris fuelleborni	Rungwe, Tanzania	Zoological Museum, Copenhagen	Population trees, RAxML trees
JK06_030402	Cinnyris fuelleborni	Rungwe, Tanzania	Zoological Museum, Copenhagen	Population trees, RAxML trees
JK07_030402	Cinnyris fuelleborni	Rungwe, Tanzania	Zoological Museum, Copenhagen	Population trees, RAxML trees
JK08_310302	Cinnyris fuelleborni	Rungwe, Tanzania	Zoological Museum, Copenhagen	Population trees, RAxML trees
JK04-100402	Cinnyris fuelleborni	Rungwe, Tanzania	Zoological Museum, Copenhagen	Population trees, RAxML trees
JK03-200402	Cinnyris fuelleborni	Rungwe, Tanzania	Zoological Museum, Copenhagen	Population trees, RAxML trees
JK04-310302	Cinnyris fuelleborni	Rungwe, Tanzania	Zoological Museum, Copenhagen	Population trees, RAxML trees
JK08-310302	Cinnyris fuelleborni	Rungwe, Tanzania	Zoological Museum, Copenhagen	Population trees
JK02_270302	Cinnyris fuelleborni	Rungwe, Tanzania	Zoological Museum, Copenhagen	Population trees
JK02_290302	Cinnyris fuelleborni	Rungwe, Tanzania	Zoological Museum, Copenhagen	Population trees
JK04_100402	Cinnyris fuelleborni	Rungwe, Tanzania	Zoological Museum, Copenhagen	Population trees
JK05_030402	Cinnyris fuelleborni	Rungwe, Tanzania	Zoological Museum, Copenhagen	Population trees
JK07_020402	Cinnyris fuelleborni	Rungwe, Tanzania	Zoological Museum, Copenhagen	Population trees
NHM1949_69_56	Cinnyris fuelleborni	Rungwe, Tanzania	National Museum, Kenya	Population trees
JPM037	Cinnyris moreaui	Selebu, Tanzania	Museum of Vertebrate Zoology	Population trees, RAxML trees
JPM039	Cinnyris moreaui	Selebu, Tanzania	Museum of Vertebrate Zoology	Population trees, RAxML trees
JPM040	Cinnyris moreaui	Selebu, Tanzania	Museum of Vertebrate Zoology	Population trees, RAxML trees
JPM041	Cinnyris moreaui	Selebu, Tanzania	Museum of Vertebrate Zoology	Population trees, RAxML trees
JPM042	Cinnyris moreaui	Selebu, Tanzania	Museum of Vertebrate Zoology	Population trees, RAxML trees
JK01_250401	Cinnyris usambaricus	South Pare Mountains, Tanzania	Zoological Museum, Copenhagen	Population trees, RAxML trees
JK02_130401	Cinnyris usambaricus	South Pare Mountains, Tanzania	Zoological Museum, Copenhagen	Population trees
JK02_280401	Cinnyris usambaricus	South Pare Mountains, Tanzania	Zoological Museum, Copenhagen	Population trees, RAxML trees
JK03_120401	Cinnyris usambaricus	South Pare Mountains, Tanzania	Zoological Museum, Copenhagen	Population trees, RAxML trees
JK05_280401	Cinnyris usambaricus	South Pare Mountains, Tanzania	Zoological Museum, Copenhagen	Population trees
JK10_290401	Cinnyris usambaricus	South Pare Mountains, Tanzania	Zoological Museum, Copenhagen	Population trees
JK02_210401	Cinnyris usambaricus	South Pare Mountains, Tanzania	Zoological Museum, Copenhagen	Population trees
JK02_220401	Cinnyris usambaricus	South Pare Mountains, Tanzania	Zoological Museum, Copenhagen	Population trees
JK01_220401	Cinnyris usambaricus	South Pare Mountains, Tanzania	Zoological Museum, Copenhagen	Population trees
JK02_29040	Cinnyris usambaricus	South Pare Mountains, Tanzania	Zoological Museum, Copenhagen	Population trees
JK04_22040	Cinnyris usambaricus	South Pare Mountains, Tanzania	Zoological Museum, Copenhagen	Population trees
JK04_29040	Cinnyris usambaricus	South Pare Mountains, Tanzania	Zoological Museum, Copenhagen	Population trees
JK06_28040	Cinnyris usambaricus	South Pare Mountains, Tanzania	Zoological Museum, Copenhagen	Population trees
JK01_21040	Cinnyris usambaricus	South Pare Mountains, Tanzania	Zoological Museum, Copenhagen	Population trees
JK01_26040	Cinnyris usambaricus	South Pare Mountains, Tanzania	Zoological Museum, Copenhagen	Population trees
JK02_25040	Cinnyris usambaricus	South Pare Mountains, Tanzania	Zoological Museum, Copenhagen	Population trees
JK03_22040	Cinnyris usambaricus	South Pare Mountains, Tanzania	Zoological Museum, Copenhagen	Population trees
JK03_26040	Cinnyris usambaricus	South Pare Mountains, Tanzania	Zoological Museum, Copenhagen	Population trees
JK04_25040	Cinnyris usambaricus	South Pare Mountains, Tanzania	Zoological Museum, Copenhagen	Population trees
JK05_25040	Cinnyris usambaricus	South Pare Mountains, Tanzania	Zoological Museum, Copenhagen	Population trees
ZMO3576	Cinnyris usambaricus	South Pare Mountains, Tanzania	Zoological Museum, Copenhagen	Population trees
JK02_170401	Cinnyris usambaricus	South Pare Mountains, Tanzania	Zoological Museum, Copenhagen	Population trees
JK02_260401	Cinnyris usambaricus	South Pare Mountains, Tanzania	Zoological Museum, Copenhagen	Population trees
JK03_240401	Cinnyris usambaricus	South Pare Mountains, Tanzania	Zoological Museum, Copenhagen	Population trees
JK03_290401	Cinnyris usambaricus	South Pare Mountains, Tanzania	Zoological Museum, Copenhagen	Population trees
JK01_170401	Cinnyris usambaricus	South Pare Mountains, Tanzania	Zoological Museum, Copenhagen	Population trees
JK01_280401	Cinnyris usambaricus	South Pare Mountains, Tanzania	Zoological Museum, Copenhagen	Population trees
JK03_120401	Cinnyris usambaricus	South Pare Mountains, Tanzania	Zoological Museum, Copenhagen	Population trees
JPM016	Cinnyris loveridgei	Uluguru Mountains, Tanzania	Museum of Vertebrate Zoology	Population trees, RAxML trees
JK06_131093	Cinnyris loveridgei	Uluguru Mountains, Tanzania	Zoological Museum, Copenhagen	Population trees
ZMUC04088	Cinnyris loveridgei	Uluguru Mountains, Tanzania	Zoological Museum, Copenhagen	Population trees, RAxML trees
ZMUC04656	Cinnyris loveridgei	Uluguru Mountains, Tanzania	Zoological Museum, Copenhagen	Population trees
ZMUC04682	Cinnyris loveridgei	Uluguru Mountains, Tanzania	Zoological Museum, Copenhagen	Population trees
ZMUC04922	Cinnyris loveridgei	Uluguru Mountains, Tanzania	Zoological Museum, Copenhagen	Population trees, BEAST trees, RAxML tree
ZMUC04067	Cinnyris loveridgei	Uluguru Mountains, Tanzania	Zoological Museum, Copenhagen	Population trees
ZMUC04089	Cinnyris loveridgei	Uluguru Mountains, Tanzania	Zoological Museum, Copenhagen	Population trees
ZMUC04642	Cinnyris loveridgei	Uluguru Mountains, Tanzania	Zoological Museum, Copenhagen	Population trees
ZMUC04671	Cinnyris loveridgei	Uluguru Mountains, Tanzania	Zoological Museum, Copenhagen	Population trees
ZMUC04974	Cinnyris loveridgei	Uluguru Mountains, Tanzania	Zoological Museum, Copenhagen	Population trees
FM356820	Cinnyris usambaricus	Ambangulu, Tanzania	Field Museum	RAxML tree, BEAST tree
JK2-160101	Cinnyris moreaui	Mafwemiro, Tanzania	Zoological Museum, Copenhagen	RAxML tree, BEAST trees
JK9-230404	Cinnyris mediocris	Mbulu, Tanzania	Zoological Museum, Copenhagen	RAxML tree, BEAST trees
FM439503	Cinnyris fuelleborni	Misuku Hills, Malawi	Field Museum	RAxML tree, BEAST trees
MVZ: RCKB1296	Cinnyris manoensis	Mt. Mulange, Malawi	Museum of Vertebrate Zoology	RAxML tree, BEAST trees
JK3-091103	Cinnyris fuelleborni	Mdando Forest, Tanzania	Zoological Museum, Copenhagen	RAxML tree
JK13-301103	Cinnyris fuelleborni	Mdando Forest, Tanzania	Zoological Museum, Copenhagen	RAxML tree
FM440994	Cinnyris fuelleborni	Nyika Plateau, Malawi	Field Museum	RAxML tree
FM440991	Cinnyris fuelleborni	Nyika Plateau, Malawi	Field Museum	RAxML tree
FM440996	Cinnyris fuelleborni	Nyika Plateau, Malawi	Field Museum	RAxML tree
FM440992	Cinnyris fuelleborni	Nyika Plateau, Malawi	Field Museum	RAxML tree
FM440995	Cinnyris fuelleborni	Nyika Plateau, Malawi	Field Museum	RAxML tree
FM440993	Cinnyris fuelleborni	Nyika Plateau, Malawi	Field Museum	RAxML tree
FM439496	Cinnyris fuelleborni	Misuku Hills, Malawi	Field Museum	RAxML tree
FM439501	Cinnyris fuelleborni	Misuku Hills, Malawi	Field Museum	RAxML tree
FM439499	Cinnyris fuelleborni	Misuku Hills, Malawi	Field Museum	RAxML tree
FM439505	Cinnyris fuelleborni	Misuku Hills, Malawi	Field Museum	RAxML tree
FM439504	Cinnyris fuelleborni	Misuku Hills, Malawi	Field Museum	RAxML tree
FM439500	Cinnyris fuelleborni	Misuku Hills, Malawi	Field Museum	RAxML tree
FM439503	Cinnyris fuelleborni	Misuku Hills, Malawi	Field Museum	RAxML tree
FM439497	Cinnyris fuelleborni	Misuku Hills, Malawi	Field Museum	RAxML tree
FM439498	Cinnyris fuelleborni	Misuku Hills, Malawi	Field Museum	RAxML tree
FM439502	Cinnyris fuelleborni	Misuku Hills, Malawi	Field Museum	RAxML tree
JK01_150302	Cinnyris fuelleborni	Madinge, Livingstone Mountains, Tanzania	Zoological Museum, Copenhagen	RAxML tree
JK02_150302	Cinnyris fuelleborni	Madinge, Livingstone Mountains, Tanzania	Zoological Museum, Copenhagen	RAxML tree
133278	Cinnyris fuelleborni	Ukami, Tanzania	Zoological Museum, Copenhagen	RAxML tree
133300	Cinnyris fuelleborni	Ukami, Tanzania	Zoological Museum, Copenhagen	RAxML tree
133298	Cinnyris fuelleborni	Ukami, Tanzania	Zoological Museum, Copenhagen	RAxML tree
133289	Cinnyris fuelleborni	Ukami, Tanzania	Zoological Museum, Copenhagen	RAxML tree
LBO05-121220	Cinnyris mediocris	Nyiru, Kenya	Zoological Museum, Copenhagen	RAxML tree
LBO13-051200	Cinnyris mediocris	Nyiru, Kenya	Zoological Museum, Copenhagen	RAxML tree
LBO07-121200	Cinnyris mediocris	Nyiru, Kenya	Zoological Museum, Copenhagen	RAxML tree
T43041	Cinnyris mediocris	Mt. Kenya, Kenya	Museum of Vertebrate Zoology	RAxML tree
DCM01_251197	Cinnyris moreaui	Chonwe, Tanzania	Zoological Museum, Copenhagen	RAxML tree
DCM02_251197	Cinnyris moreaui	Chonwe, Tanzania	Zoological Museum, Copenhagen	RAxML tree
DCM03_241197	Cinnyris moreaui	Chonwe, Tanzania	Zoological Museum, Copenhagen	RAxML tree
DCM06_261197	Cinnyris moreaui	Chonwe, Tanzania	Zoological Museum, Copenhagen	RAxML tree
DCM07_251197	Cinnyris moreaui	Chonwe, Tanzania	Zoological Museum, Copenhagen	RAxML tree
DCM07_261197	Cinnyris moreaui	Chonwe, Tanzania	Zoological Museum, Copenhagen	RAxML tree
JF01_241197	Cinnyris moreaui	Chonwe, Tanzania	Zoological Museum, Copenhagen	RAxML tree
JF02_241197	Cinnyris moreaui	Chonwe, Tanzania	Zoological Museum, Copenhagen	RAxML tree
JF03_241197	Cinnyris moreaui	Chonwe, Tanzania	Zoological Museum, Copenhagen	RAxML tree
JK10-21.01.04	Cinnyris moreaui	Kiboriani, Tanzania	Zoological Museum, Copenhagen	RAxML tree
JK8-30.01.04	Cinnyris moreaui	Kiboriani, Tanzania	Zoological Museum, Copenhagen	RAxML tree
JK17-28.01.04	Cinnyris moreaui	Kiboriani, Tanzania	Zoological Museum, Copenhagen	RAxML tree
JK03_171001	Cinnyris moreaui	Wota, Tanzania	Zoological Museum, Copenhagen	RAxML tree
JK05_191299	Cinnyris moreaui	Mang'alisa, Tanzania	Zoological Museum, Copenhagen	RAxML tree
JK06_151001	Cinnyris moreaui	Wota, Tanzania	Zoological Museum, Copenhagen	RAxML tree
JK07_151001	Cinnyris moreaui	Wota, Tanzania	Zoological Museum, Copenhagen	RAxML tree
JK08_151001	Cinnyris moreaui	Wota, Tanzania	Zoological Museum, Copenhagen	RAxML tree
JF4-241197	Cinnyris moreaui	Chonwe, Tanzania	Zoological Museum, Copenhagen	RAxML tree
DCM3-241197	Cinnyris moreaui	Chonwe, Tanzania	Zoological Museum, Copenhagen	RAxML tree
JF3-241197	Cinnyris moreaui	Chonwe, Tanzania	Zoological Museum, Copenhagen	RAxML tree
DCM6-261197	Cinnyris moreaui	Chonwe, Tanzania	Zoological Museum, Copenhagen	RAxML tree
DCM7-261197	Cinnyris moreaui	Chonwe, Tanzania	Zoological Museum, Copenhagen	RAxML tree
DCM7-251197	Cinnyris moreaui	Chonwe, Tanzania	Zoological Museum, Copenhagen	RAxML tree
DCM2-251197	Cinnyris moreaui	Chonwe, Tanzania	Zoological Museum, Copenhagen	RAxML tree
DCM1-251197	Cinnyris moreaui	Chonwe, Tanzania	Zoological Museum, Copenhagen	RAxML tree
JF2-241197	Cinnyris moreaui	Chonwe, Tanzania	Zoological Museum, Copenhagen	RAxML tree
JK6-191001	Cinnyris moreaui	Wota, Tanzania	Zoological Museum, Copenhagen	RAxML tree
JK2-211001	Cinnyris moreaui	Wota, Tanzania	Zoological Museum, Copenhagen	RAxML tree
JK08-151001	Cinnyris moreaui	Wota, Tanzania	Zoological Museum, Copenhagen	RAxML tree
JK06-151001	Cinnyris moreaui	Wota, Tanzania	Zoological Museum, Copenhagen	RAxML tree
133299	Cinnyris moreaui	Ukami, Tanzania	Zoological Museum, Copenhagen	RAxML tree
133293	Cinnyris moreaui	Ukami, Tanzania	Zoological Museum, Copenhagen	RAxML tree
JK04-271200	Cinnyris moreaui	Mafwemiro, Tanzania	Zoological Museum, Copenhagen	RAxML tree
JK02_280401	Cinnyris usambaricus	Ambangulu, Tanzania	Zoological Museum, Copenhagen	RAxML tree
JK01_080601	Cinnyris usambaricus	Ambangulu, Tanzania	Zoological Museum, Copenhagen	RAxML tree
JK01_110601	Cinnyris usambaricus	Ambangulu, Tanzania	Zoological Museum, Copenhagen	RAxML tree
JK02_010601	Cinnyris usambaricus	Ambangulu, Tanzania	Zoological Museum, Copenhagen	RAxML tree
JK02_020601	Cinnyris usambaricus	Ambangulu, Tanzania	Zoological Museum, Copenhagen	RAxML tree
JK03_020601	Cinnyris usambaricus	Ambangulu, Tanzania	Zoological Museum, Copenhagen	RAxML tree
JK03_060601	Cinnyris usambaricus	Ambangulu, Tanzania	Zoological Museum, Copenhagen	RAxML tree
JK04_080601	Cinnyris usambaricus	Ambangulu, Tanzania	Zoological Museum, Copenhagen	RAxML tree
JK08_060601	Cinnyris usambaricus	Ambangulu, Tanzania	Zoological Museum, Copenhagen	RAxML tree
JK09_080601	Cinnyris usambaricus	Ambangulu, Tanzania	Zoological Museum, Copenhagen	RAxML tree
JK10_290401	Cinnyris usambaricus	Shengena, Tanzania	Zoological Museum, Copenhagen	RAxML tree
JK15_030601	Cinnyris usambaricus	Ambangulu, Tanzania	Zoological Museum, Copenhagen	RAxML tree
AMNH-PRS2057	Cinnyris chloropygius	Central Africa	American Museum of Natural History	RAxML tree
MVZ - 140700 (uncat.)	Cinnyris afer	Storms River, South Africa	Museum of Vertebrate Zoology	RAxML tree, BEAST tree
FM440965	Cinnyris gertrudis	Nyika Plateau, Malawi	Field Museum	RAxML tree, BEAST tree
MVZ-50411 (uncat.)	Cinnyris chalybeus	Western Cape, South Africa	Museum of Vertebrate Zoology	RAxML tree, BEAST tree
W38537-30.07.09	Cinnyris ludovicensis	Mt. Moco, Angola	Martim Melo	RAxML tree, BEAST tree
FM356101	Cinnyris stuhlmanni	Rwenzori, Mountains, Uganda	Field Museum	RAxML tree, BEAST tree
FM440977	Cinnyris whytei	Nyika Plateau, Malawi	Field Museum	RAxML tree, BEAST tree
LBO05-121220	Cinnyris reichenowi	Mt. Nyiru, Kenya	Zoological Museum, Copenhagen	RAxML tree, BEAST tree
LSUMZ B7929	Dicaeum agile	Captive Bird	Louisiana Museum of Natural History	RAxML tree, BEAST tree
MVZ - JAM14279 (uncat.)	Dicaeum celebicum	Sulawesi, Indonesia	Museum of Vertebrate Zoology	RAxML tree, BEAST tree
LSUMZ B36382	Prionochilus maculatus	Sabah, Malaysia	Louisiana Museum of Natural History	RAxML tree, BEAST tree
FM346631	Cinnyris regius	Teza, Burundi	Field Museum	RAxML tree, BEAST tree
JK8-150302	Cinnyris fuelleborni	Livingstone Mountains, Tanzania	Zoological Museum, Copenhagen	RAxML tree
RCKB1587	Cinnyris fuelleborni	Nyumbanitu, Tanzania	Museum of Vertebrate Zoology	RAxML tree
JPM052	Cinnyris fuelleborni	Nyumbanitu, Tanzania	Museum of Vertebrate Zoology	RAxML tree
JPM058	Cinnyris fuelleborni	Nyumbanitu, Tanzania	Museum of Vertebrate Zoology	RAxML tree
RCKB1583	Cinnyris fuelleborni	Nyumbanitu, Tanzania	Museum of Vertebrate Zoology	RAxML tree
RCKB1554	Cinnyris fuelleborni	Nyumbanitu, Tanzania	Museum of Vertebrate Zoology	RAxML tree
RCKB1572	Cinnyris fuelleborni	Nyumbanitu, Tanzania	Museum of Vertebrate Zoology	RAxML tree
JPM053	Cinnyris fuelleborni	Nyumbanitu, Tanzania	Museum of Vertebrate Zoology	RAxML tree
JPM055	Cinnyris fuelleborni	Nyumbanitu, Tanzania	Museum of Vertebrate Zoology	RAxML tree
JPM056	Cinnyris fuelleborni	Nyumbanitu, Tanzania	Museum of Vertebrate Zoology	RAxML tree
JPM059	Cinnyris fuelleborni	Nyumbanitu, Tanzania	Museum of Vertebrate Zoology	RAxML tree
RCKB1549	Cinnyris fuelleborni	Nyumbanitu, Tanzania	Museum of Vertebrate Zoology	RAxML tree
JPM03/2010	Cinnyris fuelleborni	Nyumbanitu, Tanzania	Museum of Vertebrate Zoology	RAxML tree
